# A novel quantitative trait locus implicates *Msh3* in the propensity for genome-wide short tandem repeat expansions in mice

**DOI:** 10.1101/2022.03.02.482700

**Authors:** Mikhail Maksimov, David G. Ashbrook, BXD Sequencing Consortium, Flavia Villani, Vincenza Colonna, Nima Mousavi, Nichole Ma, Abraham A. Palmer, Melissa Gymrek

## Abstract

Short tandem repeats (STRs) are a class of rapidly mutating genetic elements characterized by repeated units of 1 or more nucleotides. We leveraged whole genome sequencing data for 152 recombinant inbred (RI) strains from the BXD family derived from C57BL/6J and DBA/2J mice to study the effects of genetic background on genome-wide patterns of new mutations at STRs. We defined quantitative phenotypes describing the numbers and types of germline STR mutations in each strain and identified a locus on chromosome 13 associated with the propensity of STRs to expand. Several dozen genes lie in the QTL region, including *Msh3*, a known modifier of STR stability at pathogenic repeat expansions in mice and humans. Detailed analysis of the locus revealed a cluster of variants near the 5’ end of *Msh3*, including multiple protein-coding variants within the DNA mismatch recognition domain of MSH3, and a retrotransposon insertion overlapping an annotated exon. Additionally, gene expression analysis demonstrates co-localization of this QTL with expression QTLs for multiple nearby genes, including *Msh3*. Our results suggest a novel role for *Msh3* in regulating genome-wide patterns of germline STR mutations and demonstrate that inherited genetic variation can contribute to variability in accumulation of new mutations across individuals.
