## Supplementary Tables for "A novel quantitative trait locus implicates *Msh3* in the propensity for genome-wide short tandem repeat expansions in mice"

### Sheet: Supp_Tbl_1
Supplementary Table 1: Variant effect annotation for genes within the confidence interval spanned by the expansion propensity QTL
The number of variants with a predicted consequence (columns) for 30 protein coding genes (rows) from EMBL. Consequences are grouped by impact score (high, moderate, low, modifier) from Variant Effect Predictor. Each variant is counted once per gene by first selecting the most severe consequence of the variant/transcript with the highest impact. Genes known to be involved in DNA repair are highli…
		HIGH		MODERATE			LOW		MODIFIER
		frameshift_variant	stop_lost	inframe_insertion	inframe_deletion	missense_variant	splice_region_variant	synonymous_variant	coding_sequence_variant	5_prime_UTR_variant	3_prime_UTR_variant	non_coding_transcript_exon_variant	intron_variant	upstream_gene_variant	downstream_gene_variant	# high impact variants	# non-modifier impact variants	Gene description
1	Cmya5	2		3	1	33		25					543	13		2	64	cardiomyopathy associated 5
2	Msh3				1	4	3	3			17	12	171		2		11	mutS homolog 3
3	Vcan					7		1			5		31	5	23		8	versican
4	Rasa1						4	2			4	22	532	20	15		6	RAS p21 protein activator 1
5	Atp6ap1l					1		4					145	29	26		5	ATPase, H+ transporting, lysosomal accessory protein 1-like
6	Xrcc4					3	1	1		2	1		952	15	1		5	X-ray repair complementing defective repair in Chinese hamster cells 4
7	Atg10	1				2		1			6		832	1	14	1	4	autophagy related 10
8	Tent2					1		2		3	3		165	24	16		3	terminal nucleotidyltransferase 2
9	Rps23						2			3	5	9	24	36	79		2	ribosomal protein S23
10	Thbs4							2					76	1	16		2	thrombospondin 4
11	Tmem161b					1		1			2	5	153	28	50		2	transmembrane protein 161B
12	Acot12							1					208	16	3		1	acyl-CoA thioesterase 12
13	Cox7c							1		9	1		17	13	71		1	cytochrome c oxidase subunit 7C
14	Edil3							1			3	13	1755	1	38		1	EGF-like repeats and discoidin I-like domains 3
15	Zcchc9		1								1			2	3	1	1	zinc finger, CCHC domain containing 9
16	Ankrd34b												1	1				ankyrin repeat domain 34B
17	Ccnh										13		135	20	35			cyclin H
18	Ckmt2												5	2	1			creatine kinase, mitochondrial 2
19	Dhfr										2		7	70				dihydrofolate reductase
20	Fam151b												2					family with sequence similarity 151, member B
21	Gm20379														5			predicted gene, 20379
22	Hapln1									3	1		117	16	4			hyaluronan and proteoglycan link protein 1
23	Homer1									5	3		84	8	5			homer scaffolding protein 1
24	Mtx3											1		2	1			metaxin 3
25	Rasgrf2										5		139	5	2			RAS protein-specific guanine nucleotide-releasing factor 2
26	Serinc5												14		11			serine incorporator 5
27	Spz1													2	3			spermatogenic leucine zipper 1
28	Ssbp2								1		18	15	927	1	50			single-stranded DNA binding protein 2
29	Tmem167									5	6		29	18	1			transmembrane protein 167
30	Zfyve16												3	2				zinc finger, FYVE domain containing 16

### Sheet: Supp_Tbl_2
Supplementary Table 2: Variants with HIGH, MODERATE or LOW impact within DNA repair genes
Ccnh and Ssbp2 contained only variants with predicted modifier impact which are not shown. Non-modifier variants found in Xrcc4, Atg10 and Msh3 are shown. The canonical protein coding transcripts Xrcc4-201 and Atg10-201 were chosen as representative of Xrcc4 and Atg10 respectively. Msh3-202 is the canonical full length protein coding transcript of Msh3, while Msh-209 is a nonsense mediated decay …
SYMBOL	Locus type	Locus	Top consequence	IMPACT	Feature	BIOTYPE	Existing_variation	Amino_acids	SIFT
Xrcc4	snp	chr13_90001025_90001025	missense_variant	MODERATE	Xrcc4-201	protein_coding	rs13461242	D/E	tolerated
		chr13_90062046_90062046					rs13461241	R/Q	tolerated tolerated_low_confidence
		chr13_90071601_90071601					rs49037766	T/A	tolerated
		chr13_90071534_90071534	splice_region_variant	LOW			rs51454619	-
		chr13_90071653_90071653	synonymous_variant				rs50305310	Y
Atg10		chr13_91154245_91154245	frameshift_variant	HIGH	Atg10-201		-	A/VSTLAGVPTCGNTCX
			inframe_insertion	MODERATE			rs230013535	A/VGTPA
		chr13_91154257_91154257	missense_variant				rs30292539	L/S	tolerated tolerated_low_confidence
		chr13_91154261_91154261					rs247872711	T/A
		chr13_91022608_91022608	synonymous_variant	LOW			rs29511431	R
Msh3		chr13_92344961_92344961	missense_variant	MODERATE	Msh3-202		rs49418360	I/V	tolerated
		chr13_92345041_92345041					rs49524640	T/I
		chr13_92351271_92351271					rs48140189	A/V	tolerated_low_confidence deleterious deleterious_low_confidence
		chr13_92353237_92353237					rs29237028	A/S	tolerated_low_confidence tolerated
		chr13_92353222_92353222	splice_region_variant	LOW			rs51768241	-
		chr13_92349155_92349155	synonymous_variant				rs233396231	D
		chr13_92349194_92349194					rs255836106	C
		chr13_92349232_92349232					rs50848869	L
	sv	chr13_92348038_92348424_DEL	inframe_deletion	MODERATE	Msh3-209	nonsense_mediated_decay	-	-
	snp	chr13_92348451_92348451	splice_region_variant	LOW			rs49933543
		chr13_92348452_92348452					rs48930870

### Sheet: Supp_Tbl_3
Supplementary Table 3: Structural variants within genes associated with DNA repair
Size, predicted impact, consequence and expansion propensity association statistics are summarized for insertions (INS) and deletions (DEL) greater than 50bp in length as identified by pangenome analysis. INS/DEL coordinates are given in the “locus” column. In some cases, multiple overlapping SVs were grouped together. SV size and LOD are reported as median (+/- st.dev) across a set of loci for g…
gene_name	sv_type	variant	locus	sv_size_bp	n_strains	LOD	top_csq	IMPACT
Atg10	DEL	1	chr13:91145765-91145979	215	68	8.16	intron_variant	MODIFIER
	INS	2	chr13:90952654-90953423	770	62	7.25	intron_variant	MODIFIER
Msh3	DEL	1	chr13:92348038-92348424	387	66	7.91	inframe_deletion	MODERATE
	INS	2	chr13:92331859-92334281, chr13:92331859-92334282, chr13:92331859-92334283, chr13:92331938-92332454	2424.00 (+/-852.84)	128	4.05 (+/-2.83)	intron_variant	MODIFIER
	INS	3	chr13:92293411-92293532, chr13:92293411-92293534	123.00 (+/-1.41)	65	3.83 (+/-5.36)	intron_variant	MODIFIER
Ssbp2	DEL	1	chr13:91527596-91527713	118	68	7.99	intron_variant	MODIFIER
	DEL	2	chr13:91678593-91678648, chr13:91678597-91679901	680.50 (+/-883.18)	132	7.59	intron_variant	MODIFIER
	INS	3	chr13:91700623-91700685	63	66	7.59	coding_sequence_variant	MODIFIER
	INS	4	chr13:91519784-91519984, chr13:91519784-91519985	201.50 (+/-0.71)	63	3.82 (+/-3.35)	intron_variant	MODIFIER
Xrcc4	INS	1	chr13:90055029-90055146	118	69	6.82	intron_variant	MODIFIER
	INS	2	chr13:90065662-90065988	327		6.82	intron_variant	MODIFIER
	INS	3	chr13:90059006-90059248	243	67	6.25	intron_variant	MODIFIER

### Sheet: Supp_tbl_4
Supplementary Table 4: Gene expression datasets used in this study
One representative dataset was chosen per study from GeneNetwork representing 30 tissues.
ID	Tissue	Study name	Selected dataset	Dataset note	release year	platform
1	adipose	EPFL_LISP_BXD_Brown_Adipose	GN470	select exon version	2013	Affymetrix Mouse Gene 2.0 ST
2	adrenal	INIA_Adrenal	GN334	select exon version	2012	Affymetrix Mouse Gene 1.0 ST
3	amygdala	INIA_Amygdala	GN158	select exon version	2010	Affymetrix Mouse Gene 1.0 ST
4	blood cells	UMCG_Progenitor_Cells	GN151	select original over transformed version	2009	Illumina mouse-6 v1.1
5		UMCG_Erythroid_Cells	GN150	select original over transformed version	2009	Illumina mouse-6 v1.1
6		UMCG_Myeloid_Cells	GN148	select original over transformed version	2009	Illumina mouse-6 v1.1
7	bone	UCLA_GSE27483_BXD_Bone_Femur	GN414	select version with only BXD strains	2013	Illumina mouse-6 v1.1
8		UTHSC_WGU88_Female_Bone_Femur	GN466	single dataset per study	2013	Affymetrix Mouse Gene 2.0 ST
9	brain	INIA_Brain	GN59	select latest RMA processing	2006	Affymetrix M430 2.0
10		UTSCH_Mouse_BXD_Whole_Brain	GN394	select exon version	2012	ABI Solid Exon
11		UCHSC_BXD_Whole_Brain	GN123	single dataset per study	2006	Affymetrix M430 2.0
12		INIA_Brain	GN101	select PDNN processing	2006	Affymetrix M430 2.0
13		UTHSC_Brain	GN95	select latest PDNN processing	2005	Affymetrix Mouse U74v2
14	cartilage	UCLA_BXD_and_BXH_Cartilage	GN178	select v1 with only BXD strains	2011	Illumina mouse-6 v1.1
15	cerebellum	GE_NIAAA_Cerebellum	GN73	select PDNN processing	2005	Affymetrix M430 2.0
16		SJUT_Cerebellum	GN55	select latest PDNN processing	2005	Affymetrix M430 2.0
17	eye	Eye_M430v2	GN207	select final recomended dataset w/ most strains	2008	Affymetrix M430 2.0
18		Howell_et_al_DBA_Glaucoma	GN400	select latest processing	2011	Affymetrix M430 2.0
19	gastrointestinal	UTHSC_Mouse_BXD_Gastrointestinal	GN597	select exon version	2014	Affymetrix Mouse Gene 1.0 ST
20	heart	EPFL_LISP_BXD_Heart	GN487	select Chow diet control group exon version	2014	Affymetrix Mouse Gene 2.0 ST
21	hematopoietic cells	GNF_Hematopoietic_Cells	GN7	select latest processing	2003	Affymetrix Mouse U74v2
22	hippocampal precursor cells	CRTD_BXD_Hippocampal_Precursor_Cells	GN706	single dataset per study	2014	Illumina MouseWG-6 custom
23	hippocampus	UMUT Affy Hippocampus	GN206	single dataset per study	2009	Affymetrix Mouse Gene 1.0 ST
24		Hippocampus_Consortium	GN112	select latest PDNN processing	2006	Affymetrix M430 2.0
25		UTHSC_Hippocampus	GN814	select latest processing for saline & no restraint control	2012	Illumina mouse-6 v1.1
26	hypothalamus	INIA_Hypothalamus	GN159	select non sex-specific	2010	Affymetrix Mouse Gene 1.0 ST
27	kidney	Mouse_Kidney	GN117	select latest PDNN processing, "sex balanced" version	2006	Affymetrix Mouse Gene 2.0 ST
28	liver	UNC_Agilent_Liver_DB	GN105	select latest processing, non sex-specific version	2004	Agilent-011978 Mouse Microarray G4121A
29		EPFL_LISP_BXD_Liver	GN432	select Chow diet control group	2013	Affymetrix Mouse Gene 1.0 ST
30		UT_VGX_Hepatocytes	GN701	select exon version	2014	Affymetrix Mouse Gene 1.0 ST
31		GSE16780_UCLA_Hybrid_MDP_Liver	GN373	single dataset per study	2011	Affymetrix M430 2.0
32		SUH_BXD_Liver_CCl4	GN702	select exon version	2011	Affymetrix Mouse Gene 1.0 ST
33		GenEx_BXD_Liver	GN308	single dataset per study	2012	Affymetrix M430 2.0
34	lung	HZI_Lung	GN161	select MAS5 processing	2008	Affymetrix M430 2.0
35		HZI_Infected_Lungs	GN387	single dataset per study	2013	Agilent MouseWG 4x44K
36	midbrain	VU_BXD_Midbrain	GN381	single dataset per study	2012	Agilent SurePrint G3 GE 8x60K
37	muscle	EPFL_LISP_BXD_Muscle	GN397	select Chow diet control group exon version	2012	Affymetrix Mouse Gene 1.0 ST
38	neocortex	BIDMC_UTHSC_Dev_Neocortex	GN374	select latest processing for P3 age group	2011	Illumina MouseWG-6 v2.0
39		HQF_BXD_Neocortex	GN282	select original over transformed version	2008	Illumina MouseWG-6
40	nucleus accumbens	VCU_BXD_Nac_Sal	GN156	single dataset per study	2007	Affymetrix M430 2.0
41	pituitary	INIA_Pituitary	GN335	select exon version	2012	Affymetrix Mouse Gene 1.0 ST
42	prefrontal cortex	VCU_BXD_PFC_Et_vs_Sal	GN135	select saline control group	2006	Affymetrix M430 2.0
43			GN884	select control group	2019	RNA-seq
44	retina	DoD_CDMRP_Retina_2015	GN710	select exon version	2015	Affymetrix Mouse Gene 2.0 ST
45		HEI_Retina	GN267	select version with most strains	2010	Illumina MouseWG-6 v2.0
46	spleen	UTHSC_Spleen	GN429	select exon version for both sexes	2010	Affymetrix Mouse Gene 1.0 ST
47		UTK_Spleen	GN260	single dataset per study	2010	Illumina MouseWG-6 v1, v1.1
48	stem cells	UMCG_Stem_Cells	GN149	select original over transformed version	2009	Illumina MouseWG-6 v1, v1.1
49	striatum	HQF_Striatum	GN163	select exon version	2009	Affymetrix Mouse Exon 1.0 ST
50		HQF_BXD_Striatum	GN152	select Nov07 version	2010	Illumina MouseWG-6 v1, v1.1
51		HBP_Rosen_Striatum	GN68	select latest PDNN processing	2005	Affymetrix M430 2.0
52	T-cells	HZI_Thelp	GN319	single dataset per study	2011	Affymetrix M430 2.0
53		HZI_Treg	GN122	single dataset per study	2011	Affymetrix M430 2.0
54	ventral tegmental area	VCU_BXD_PFC_Et_vs_Sal	GN229	select EtOH test group	2009	Affymetrix M430 2.0

### Sheet: Supp_tbl_5
Supplementary Table 5: Anatomical entities with highest expression of candidate genes in the QTL regions
For each gene, the top 5 regions are ranked by expression scores available from the Bgee website (bgee.org). Expression scores range from 0 to 100 and are based on multiple sources of RNA-seq and microarray data.
Gene	Top tissues
Msh3	Oocyte (95.55)
	Primary oocyte (94.61)
	Embryo (94.52)
	Spleen (92.33)
	Embryonic post-anal tail (92.28)
Atg10	Heart left ventricle (96.54)
	Interventricular septum (96.48)
	Brown adipose tissue (90.19)
	Proximal tubule (88.55)
	Heart (88.48)
Ccnh	Female gonad (99.20)
	Optic fissure (99.02)
	Cerebellum (98.90)
	Heart left ventricle (98.90)
	Interventricular septum (98.84)
Ssbp2	Striatum (98.64)
	Telencephalon (98.56)
	Brain (98.49)
	Thymus (98.48)
	Retina (98.44)
	Limb (97.94)
Xrcc4	Spermatocyte (94.14)
	Testis (93.54)
	Spermatid (91.11)
	Female gonad (89.84)
	Oocyte (87.72)
